# Identification of decondensed large-scale chromatin regions by TSA-seq and their localization to a subset of chromatin domain boundaries

**DOI:** 10.1101/2021.04.06.438686

**Authors:** Omid Gholamalamdari, Liguo Zhang, Yu Chen, Andrew Belmont

## Abstract

Large-scale chromatin compaction is nonuniform across the human genome and correlates with gene expression and genome organization. Current methodologies for assessing large-scale chromatin compaction are indirect and largely based on assays that probe lower levels of chromatin organization, primarily at the level of the nucleosome and/or the local compaction of nearby nucleosomes. These assays assume a one-to-one correlation between local nucleosomal compaction and large-scale compaction of chromosomes that may not exist. Here we describe a method to identify interphase chromosome regions with relatively high levels of large-scale chromatin decondensation using TSA-seq, which produces a signal proportional to microscopic-scale distances relative to a defined nuclear compartment. TSA-seq scores that change rapidly as a function of genomic distance, detected by their higher slope values, identify decondensed large-scale chromatin domains (DLCDs), as then validated by 3D DNA-FISH. DLCDs map near a subset of chromatin domain boundaries, defined by Hi-C, which separate active and repressed chromatin domains and correspond to compartment, subcompartment, and some TAD boundaries. Most DLCDs can also be detected by high slopes of their Hi-C compartment score. In addition to local enrichment in cohesin (RAD21, SMC3) and CTCF, DLCDs show the highest local enrichment to super-enhancers, but are also locally enriched in transcription factors, histone-modifying complexes, chromatin mark readers, and chromatin remodeling complexes. The localization of these DLCDs to a subset of Hi-C chromatin domain boundaries that separate active versus inactive chromatin regions, as measured by two orthogonal genomic methods, suggests a distinct role for DLCDs in genome organization.
