## Supplemental Table 1 for "Identification of decondensed large-scale chromatin regions by TSA-seq and their localization to a subset of chromatin domain boundaries"

### Sheet: 1B_fish
Mean distance from speckles (µM)	TSA-seq Score	pd/inp
0.0924	2.13745	4.39984
0.1083	1.91143	3.76182
0.1554	1.7049	3.26006
0.4744	0.555846	1.47003
0.5018	0.245515	1.18552
0.8106	-0.607406	0.656376
0.9732	-1.19966	0.435378
0.9811	-1.21363	0.431182
Distance equation constants	pd/inp=A+Be^(R*distance)
A	0.19
B	5.74
R	-3.17
