## Supplemental Table 3 for "Identification of decondensed large-scale chromatin regions by TSA-seq and their localization to a subset of chromatin domain boundaries"

### Sheet: Supplemental Table S3
Genome-wide data
Experiment type	Cell line	Target Protein	Biological Replicate	Technical Replicate	Genome assembly	Source	Download URL/file accession	File Type	Reference
TSA-Seq	K562	SON	B1	T1	hg38	4D-Nucleome	https://data.4dnucleome.org/files-processed/4DNFISPR4LY9/	bigwig	Chen et al., J Cell Biol, 2018
TSA-Seq	K562	SON	B1	T2	hg38	4D-Nucleome	https://data.4dnucleome.org/files-processed/4DNFIVBZ6FJT/	bigwig	Chen et al., J Cell Biol, 2018
TSA-Seq	K562	SON	B2	T1	hg38	4D-Nucleome	https://data.4dnucleome.org/files-processed/4DNFIP8OIPK4/	bigwig	Chen et al., J Cell Biol, 2018
TSA-Seq	K562	SC35	B1	T1	hg38	4D-Nucleome	https://data.4dnucleome.org/files-processed/4DNFIXWDLHDL/	bigwig	Chen et al., J Cell Biol, 2018
TSA-Seq	K562	SC35	B2	T1	hg38	4D-Nucleome	https://data.4dnucleome.org/files-processed/4DNFI15NFNCU/	bigwig	Chen et al., J Cell Biol, 2018
TSA-Seq	K562	LaminB1:B2	B1	T1	hg38	4D-Nucleome	https://data.4dnucleome.org/files-processed/4DNFIKZDFYQ8/	bigwig	Chen et al., J Cell Biol, 2018
TSA-Seq	K562	LaminB1:B2	B2	T1	hg38	4D-Nucleome	https://data.4dnucleome.org/files-processed/4DNFIPHWZ5B4/	bigwig	Chen et al., J Cell Biol, 2018
TSA-Seq	K562	LaminA/C	B1	T1	hg38	4D-Nucleome	https://data.4dnucleome.org/files-processed/4DNFII37TNR5/	bigwig	Chen et al., J Cell Biol, 2018
TSA-Seq	K562	LaminA/C	B2	T1	hg38	4D-Nucleome	https://data.4dnucleome.org/files-processed/4DNFIMBGWGCE/	bigwig	Chen et al., J Cell Biol, 2018
HiC	K562	NA	combined replicates	combined replicates	hg38	4D-Nucleome	https://data.4dnucleome.org/files-processed/4DNFI18UHVRO/	mcool	Rao et al., Cell, 2014
Topological Associated Domains	K562	NA	combined replicates	combined replicates	hg19	GEO	https://www.ncbi.nlm.nih.gov/geo/download/?acc=GSE63525&format=file&file=GSE63525%5FK562%5FArrowhead%5Fdomainlist%2Etxt%2Egz		Rao et al., Cell, 2014
DamID-seq	K562	LaminB1-Dam	combined replicates	combined replicates	hg38	4D-Nucleome	https://data.4dnucleome.org/files-processed/4DNFIV776O7C/@@download/4DNFIV776O7C.bed.gz	bed	NA
Super Enhancer	K562	NA	NA	NA	hg19	SEdb	http://www.licpathway.net/sedb/download/SE_bed/Sample_01_039_SE.bed		Jiang et al., Nucleic Acids Res, 2019
Super Enhancer element	K562	NA	NA	NA	hg19	SEdb	http://www.licpathway.net/sedb/download/SE_ele_bed/Sample_01_039_SE_ele.bed		Jiang et al., Nucleic Acids Res, 2019
Typical Enhancer	K562	NA	NA	NA	hg19	SEdb	http://www.licpathway.net/sedb/download/TE_bed/Sample_01_039_TE.bed		Jiang et al., Nucleic Acids Res, 2019
UCSC known genes	NA	NA	NA	NA	hg38	Bioconductor	https://bioconductor.org/packages/3.10/data/annotation/html/TxDb.Hsapiens.UCSC.hg38.knownGene.html		NA
HiC subcomartment	K562	NA	NA	NA	hg38	author's URL	https://cmu.app.box.com/s/n4jh3utmitzl88264s8bzsfcjhqnhaa0/folder/86848461653		Xiong and Ma, Nat. Comm., 2019
ChIP-Seq	K562	H3K27ac	NA	NA	hg38	ENCODE	ENCFF945XHA	bigwig	ENCODE Project Consortium, Nature, 2012
ChIP-Seq	K562	H3K4me2	NA	NA	hg38	ENCODE	ENCFF564BZY	bigwig	ENCODE Project Consortium, Nature, 2012
ChIP-Seq	K562	H3K4me3	NA	NA	hg38	ENCODE	ENCFF517YFY	bigwig	ENCODE Project Consortium, Nature, 2012
ChIP-Seq	K562	H3K9ac	NA	NA	hg38	ENCODE	ENCFF880LYR	bigwig	ENCODE Project Consortium, Nature, 2012
ChIP-Seq	K562	H3K9me1	NA	NA	hg38	ENCODE	ENCFF271KWX	bigwig	ENCODE Project Consortium, Nature, 2012
ChIP-Seq	K562	H3K79me2	NA	NA	hg38	ENCODE	ENCFF270XZN	bigwig	ENCODE Project Consortium, Nature, 2012
ChIP-Seq	K562	H3K9me3	NA	NA	hg38	ENCODE	ENCFF243KAD	bigwig	ENCODE Project Consortium, Nature, 2012
ChIP-Seq	K562	POLR2A	R2	NA	hg38	ENCODE	ENCFF662UVZ	bigwig	ENCODE Project Consortium, Nature, 2012
DNase-Seq	K562	DNase-seq	R1	NA	hg38	ENCODE	ENCFF413AHU	bigwig	ENCODE Project Consortium, Nature, 2012
ChIP-Seq	K562	NA	combined replicates	combined replicates	hg38	ReMap2020	http://remap.univ-amu.fr/storage/remap2020/hg38/MACS2/BIOTYPE/K-562/remap2020_K-562_all_macs2_hg38_v1_0.bed.gz	bed	Cheneby et al., Nucleic Acid Research, 2017
